# Genome-wide profiling of RNA 2’-*O*-methylation in neurons and identification of orphan snoRNA targets

**DOI:** 10.64898/2025.12.17.694928

**Authors:** Xuan Ye, Yaling Liu, Yinzhou Zhu, Sarah A. Alshawi, Brittany A. Elliott, Christopher L. Holley, Jean-Denis Beaudoin, Brenton R. Graveley, Gordon G. Carmichael

## Abstract

We have compared genome-wide patterns of RNA 2’-*O*-methylation (Nm) between two isogenic pairs of neurons. Each pair includes one line harboring a small deletion of orphan box C/D snoRNAs (SNORD116s) from the paternal chr15q11-q13 region. One isogenic pair also differs in expression of SNORD113/114 snoRNAs from chr14q32.2. Wild-type and modified cells were differentiated into cortical neurons, and genome-wide patterns of Nm identified. Neurons display a distinctive signature of rRNA modification compared to undifferentiated stem cells. We further identified thousands of shared Nm sites in mRNAs, lncRNAs and small RNAs. Most sites do not exhibit canonical complementarity to snoRNAs, but a number exhibit strong complementarity to U3 snoRNA, not previously shown to direct Nm. Evidence from cross-linking and sequencing of hybrids (CLASH) suggests that U3 is proximally associated with a subset of 2’-*O*-methylation events. Finally, we identify a number of apparent canonical targets of SNORD113, SNORD114 and SNORD116 snoRNAs. These data present a comprehensive characterization of the Nm landscape in neurons and, for the first time, allow the assignment of Nm sites targeted by specific orphan snoRNAs associated with neurodevelopmental and other disorders.
