## Supplemental File 1 for "Genome-wide profiling of RNA 2’-*O*-methylation in neurons and identification of orphan snoRNA targets"

### Sheet: 18S rRNA
		H9-NGN2	H9-NGN2	H9-NGN2	H9	H9		F2
Annotated site	New site	RibOxi-seq	Avg_MethScore	STD_WT	Avg_MethScore	STD_WT	Comments
A27		yes	0.98507	0.00207304	0.95	0.017
A99		yes	0.973127	0.00820923	0.92	0.007
U116		yes	0.910009	0.00431636	0.92	0.018
U121		yes	0.951306	0.00600251	0.91	0.009
A159		yes	0.973015	0.00241979	0.94	0.014	validated with Nm-VAQ (93%)
A166		yes	0.966152	0.00714482	0.96	0.005
U172		yes	0.958973	0.0109988	0.93	0.004
C174		yes	0.892506	0.00574967	0.85	0.024
U354		yes	0.532192	0.0453723	0.004	0.007	missing in H9 stem cells; expressed in neurons
U428		yes	0.849016	0.00246181	0.72	0.027
G436		yes	0.835013	0.00353482	0.81	0.022
C462		yes	0.974218	0.00147997	0.94	0.019
A468		yes	0.973893	0.0160909	0.94	0.009
A484		yes	0.950538	0.00363745	0.92	0.011
G509		yes	0.962462	0.0036188	0.94	0.006
A512		yes	0.968281	0.0033974	0.93	0.016
C517		yes	0.982093	0.00386943	0.93	0.008
A576		yes	0.455059	0.0480115	0.81	0.021
A590		yes	0.97575	0.0112485	0.91	0.01
G601		yes	0.975088	0.00610183	0.93	0.012
C621		no	0.252354	0.0979933	0.28	0.137	Los statistical confidence
U627		yes	0.972601	0.00972869	0.95	0.007
G644		yes	0.976201	0.00485904	0.96	0.006
A668		yes	0.965135	0.00416822	0.95	0.014
G683		yes	0.967276	0.00421351	0.94	0.007
C797		yes	0.920897	0.0083776	0.86	0.004
U799		yes	0.951742	0.0146965	0.89	0.033
	U966	no	0	0	0.72	0.04	Seen only in H9 stem cells; expressed in neurons; annotated as pseudoU
G867		yes	0.958097	0.00940631	0.79	0.094
A1031		yes	0.979203	0.00235261	0.95	0.01
C1272		weak	0.694515	0.027574	0.4	0.06
U1288		yes	0.971959	0.00300189	0.94	0.014
U1326		yes	0.96673	0.00907169	0.95	0.006
G1328		yes	0.96844	0.00686691	0.95	0.013	validated with Nm-VAQ (96%)
A1383		yes	0.97464	0.00320629	0.95	0.003
C1391		yes	0.979206	0.00230082	0.97	0.012
U1442		yes	0.978279	0.00617946	0.95	0.014
	U1445	no	0.547391	0.0315173	0.64	0.036	Annotated as pseudoU; validated with Nm-VAQ (89%)
G1447		yes	0.864244	0.00912285	0.48	0.046
G1490		yes	0.987131	0.00320816	0.96	0.017
U1668		no	0.524258	0.104511	0.51	0.2	Low statistical confidence
A1678		yes	0.977809	0.00618779	0.95	0.01
C1703		yes	0.975454	0.00233634	0.95	0.004
U1804		yes	0.967962	0.0125136	0.92	0.004

### Sheet: 28S rRNA N5
		H9-NGN2	H9-NGN2	H9-NGN2	H9	H9
Original reference	N5 annotation	RibOxi-seq	Avg_MethScore	STD_WT	Avg_MethScore	STD_WT	Comments
A389	A398	yes	0.969524	0.00577582	0.94	0.006
A391	A400	yes	0.95186	0.00695487	0.96	0.006
G1303	G1316	yes	0.835692	0.0125173	0.71	0.039
A1310	A1323	no	0.541579	0.0348537	0.66	0.052
A1313	A1326	yes	0.9638	0.00180607	0.93	0.008
C1327	C1340	yes	0.851361	0.013983	0.88	0.002
G1509	G1522	yes	0.944307	0.0158847	0.93	0.004
A1511	A1524	yes	0.958743	0.0032486	0.96	0.005
A1521	A1534	yes	0.964467	0.0108929	0.97	0.011
G1612	G1625	yes	0.972624	0.0125032	0.97	0.006
G1747	G1760	yes	0.970905	0.00605806	0.92	0.005
A1858	A1871	yes	0.96781	0.000942002	0.94	0.012
C1868	C1881	yes	0.884453	0.0146425	0.79	0.046
C2338	C2351	yes	0.968246	0.0042542	0.96	0.008
A2350	A2363	no	0.948547	0.00798828	0.91	0.017	RibOxi-seq can’t see first of two tandem sites
G2351	G2364	no	0.941898	0.00756739	0.87	0.053	RibOxi-seq can’t see first of two tandem sites
C2352	C2365	yes	0.865067	0.0232616	0.78	0.04
A2388	A2401	yes	0.880732	0.0148087	0.76	0.022
U2402	U2415	yes	0.923687	0.00670513	0.83	0.018
C2409	C2422	yes	0.949452	0.0127578	0.94	0.009
G2411	G2424	yes	0.967165	0.00764668	0.95	0.014
A2774	A2787	yes	0.760444	0.0137412	0.79	0.019
C2791	C2804	yes	0.966441	0.000197746	0.94	0.008
A2802	A2815	yes	0.952227	0.00274291	0.88	0.022
C2811	C2824	yes	0.954696	0.00696188	0.91	0.016
U2824	U2837	yes	0.951869	0.00786229	0.92	0.016
C2848	C2861	yes	0.739825	0.0180046	0.87	0.014
G2863	G2876	yes	0.908693	0.00653574	0.92	0.019
G3606	G3627	yes	0.923883	0.00141783	0.92	0.008
C3680	C3701	yes	0.978839	0.00246996	0.95	0.009
A3697	A3718	yes	0.972354	0.00392481	0.94	0.004
A3703	A3724	yes	0.986528	0.00349158	0.97	0.007
G3723	G3744	yes	0.933824	0.0157272	0.84	0.031
A3739	A3760	yes	0.949535	0.00121694	0.95	0.012
A3764	A3785	yes	0.967951	0.0183926	0.93	0.021
G3771	G3792	yes	0.973192	0.00274264	0.96	0.008
C3787	C3808	yes	0.957736	0.00759305	0.91	0.024
U3797	U3818	yes	0.978888	0.00634597	0.95	0.007	Annotated as pseudo U; validated with Nm-VAQ (79%)
A3804	A3825	yes	0.974009	0.00321352	0.95	0.013
A3809	A3830	yes	0.63699	0.202493	0.78	0.181
C3820	C3841	yes	0.970116	0.00493096	0.97	0.002
A3846	A3867	yes	0.449223	0.0538651	0.4	0.033
C3848	C3869	yes	0.922591	0.0133342	0.85	0.022
C3866	C3887	yes	0.962802	0.00433037	0.92	0.007
C3878	G3899	yes	0.967747	0.00427873	0.94	0.005
U3904	U3925	yes	0.969888	0.00646685	0.95	0.009
G3923	G3944	yes	0.941025	0.0108263	0.9	0.012
G4020	G4042	weak	0.865175	0.0144514	0.81	0.024
C4032	C4054	yes	0.959959	0.00399532	0.94	0.009
G4166	G4196	yes	0.983381	0.00405238	0.97	-0.004
U4197	U4227	no	0.943036	0.00840196	0.93	0.011	RibOxi-seq can’t see first of two tandem sites
G4198	G4228	yes	0.921465	0.00763549	0.92	0.014
U4276	U4306	yes	0.974228	0.00891237	0.93	0.007
G4340	G4370	yes	0.934136	0.00183699	0.96	0.009
G4362	G4392	yes	0.977998	0.00777994	0.95	0.005
C4426	C4456	yes	0.946416	0.0059086	0.92	0.0009
G4464	G4494	yes	0.980931	0.00290685	0.95	0.014
U4468	U4498	no	0.944599	0.0166493	0.9	0.019	RibOxi-seq can’t see first of two tandem sites
G4469	G4499	yes	0.965295	0.0108925	0.89	0.026
A4493	A4523	yes	0.954229	0.0222306	0.94	0.009
C4506	C4536	yes	0.92401	0.00870791	0.93	0.012
A4541	A4571	yes	0.780934	0.0259863	0.86	0.014
A4560	A4590	yes	0.72934	0.0323409	0.66	0.102
G4588	G4618	yes	0.849023	0.00919946	0.71	0.082
U4590	U4620	yes	0.81911	0.00388204	0.87	0.017
G4593	G4623	yes	0.927055	0.00381007	0.95	0.01
G4607	G4637	yes	0.807762	0.00718282	0.75	0.044
