## Supplemental File 3 for "Genome-wide profiling of RNA 2’-*O*-methylation in neurons and identification of orphan snoRNA targets"

### Sheet: Sheet1
	Sample	Biologicla name	Cq	Cq mean	Average	Standard deviation	Standard Error of the Mean (SEM)
	18S-G1328	+RNase H	19.0796	19.0796	18.9821	0.0845645	0.0488233
	18S-G1328	+RNase H	18.939	18.939
	18S-G1328	+RNase H	18.9278	18.9278
	18S-G1328	-RNase H	18.9541	18.9541	18.9452	0.0155077	0.00895338
	18S-G1328	-RNase H	18.9541	18.9541
	18S-G1328	-RNase H	18.9273	18.9273
	18S-A159	+RNase H	19.7131	19.7131	19.611	0.103755	0.0599031
	18S-A159	+RNase H	19.6144	19.6144
	18S-A159	+RNase H	19.5056	19.5056
	18S-A159	-RNase H	19.6781	19.6781	19.5372	0.123628	0.0713765
	18S-A159	-RNase H	19.4864	19.4864
	18S-A159	-RNase H	19.447	19.447
	18S-U1445	+RNase H	17.3446	17.3446	17.3496	0.0202069	0.0116664
	18S-U1445	+RNase H	17.3718	17.3718
	18S-U1445	+RNase H	17.3323	17.3323
	18S-U1445	-RNase H	17.1885	17.1885	17.1925	0.0268979	0.0155295
	18S-U1445	-RNase H	17.1678	17.1678
	18S-U1445	-RNase H	17.2212	17.2212
	28S-psi3818	+RNase H	19.4094	19.4094	19.4578	0.323127	0.186557
	28S-psi3818	+RNase H	19.8024	19.8024
	28S-psi3818	+RNase H	19.1616	19.1616
	28S-psi3818	-RNase H	19.2656	19.2656	19.1215	0.127347	0.073524
	28S-psi3818	-RNase H	19.0751	19.0751
	28S-psi3818	-RNase H	19.0239	19.0239
	ACTG1	+RNase H	19.1987	19.1987	19.2281	0.0356456	0.02058
	ACTG1	+RNase H	19.2179	19.2179
	ACTG1	+RNase H	19.2678	19.2678
	ACTG1	-RNase H	19.1924	19.1924	19.2501	0.0641558	0.0370404
	ACTG1	-RNase H	19.2387	19.2387
	ACTG1	-RNase H	19.3192	19.3192
	ACTB-1	+RNase H	17.9548	17.9548	17.8146	0.127182	0.0734284
	ACTB-1	+RNase H	17.7067	17.7067
	ACTB-1	+RNase H	17.7823	17.7823
	ACTB-1	-RNase H	17.8369	17.8369	17.7765	0.0587592	0.0339246
	ACTB-1	-RNase H	17.7196	17.7196
	ACTB-1	-RNase H	17.7729	17.7729
	ACTB-2	+RNase H	14.9305	14.9305	14.8577	0.0684436	0.0395159
	ACTB-2	+RNase H	14.8479	14.8479
	ACTB-2	+RNase H	14.7947	14.7947
	ACTB-2	-RNase H	14.8068	14.8068	14.765	0.037255	0.0215092
	ACTB-2	-RNase H	14.7527	14.7527
	ACTB-2	-RNase H	14.7354	14.7354
	SNCG	+RNase H	20.6542	20.6542	20.5988	0.0482727	0.0278703
	SNCG	+RNase H	20.5657	20.5657
	SNCG	+RNase H	20.5764	20.5764
	SNCG	-RNase H	20.6501	20.6501	20.602	0.0560493	0.0323601
	SNCG	-RNase H	20.5404	20.5404
	SNCG	-RNase H	20.6153	20.6153
	GUK1	+RNase H	16.9082	16.9082	16.707	0.191264	0.110426
	GUK1	+RNase H	16.6855	16.6855
	GUK1	+RNase H	16.5275	16.5275
	GUK1	-RNase H	16.7697	16.7697	16.6335	0.304299	0.175687
	GUK1	-RNase H	16.8458	16.8458
	GUK1	-RNase H	16.2849	16.2849
	NEFM-2 primer2	+RNase H	12.4921	12.4921	12.4301	0.0556733	0.032143
	NEFM-2 primer2	+RNase H	12.3843	12.3843
	NEFM-2 primer2	+RNase H	12.4138	12.4138
	NEFM-2 primer2	-RNase H	12.3491	12.3491	12.3478	0.00635577	0.00366951
	NEFM-2 primer2	-RNase H	12.3534	12.3534
	NEFM-2 primer2	-RNase H	12.3409	12.3409
	MIAT	+RNase H	19.5678	19.5678	19.5516	0.0761851	0.0439855
	MIAT	+RNase H	19.6184	19.6184
	MIAT	+RNase H	19.4686	19.4686
	MIAT	-RNase H	19.4754	19.4754	19.4661	0.00844063	0.0048732
	MIAT	-RNase H	19.4638	19.4638
	MIAT	-RNase H	19.459	19.459
	TPT1	+RNase H	20.203	20.203	20.1973	0.0337622	0.0194926
	TPT1	+RNase H	20.2278	20.2278
	TPT1	+RNase H	20.1611	20.1611
	TPT1	-RNase H	20.0341	20.0341	20.0154	0.0163613	0.0094462
	TPT1	-RNase H	20.0037	20.0037
	TPT1	-RNase H	20.0084	20.0084
	EIF3F	+RNase H	22.7668	22.7668	22.6483	0.11945	0.0689643
	EIF3F	+RNase H	22.528	22.528
	EIF3F	+RNase H	22.6503	22.6503
	EIF3F	-RNase H	22.3396	22.3396	22.367	0.0415033	0.0239619
	EIF3F	-RNase H	22.4148	22.4148
	EIF3F	-RNase H	22.3467	22.3467
	RN7SK	+RNase H	21.3016	21.3016	21.3441	0.162694	0.0939317
	RN7SK	+RNase H	21.2069	21.2069
	RN7SK	+RNase H	21.5238	21.5238
	RN7SK	-RNase H	20.8766	20.8766	20.9297	0.100754	0.0581706
	RN7SK	-RNase H	21.0459	21.0459
	RN7SK	-RNase H	20.8666	20.8666
	AZIN1	+RNase H	20.3929	20.3929	19.9245	0.41443	0.239271
	AZIN1	+RNase H	19.7755	19.7755
	AZIN1	+RNase H	19.6052	19.6052
	AZIN1	-RNase H	19.0933	19.0933	19.4851	0.358447	0.20695
	AZIN1	-RNase H	19.5654	19.5654
	AZIN1	-RNase H	19.7965	19.7965
	TKT	+RNase H	19.7015	19.7015	19.6788	0.0232198	0.013406
	TKT	+RNase H	19.68	19.68
	TKT	+RNase H	19.6551	19.6551
	TKT	-RNase H	19.2414	19.2414	19.197	0.0467312	0.0269803
	TKT	-RNase H	19.2013	19.2013
	TKT	-RNase H	19.1482	19.1482
	NUDT21	+RNase H	23.3561	23.3561	23.3315	0.0231815	0.0133839
	NUDT21	+RNase H	23.3281	23.3281
	NUDT21	+RNase H	23.3101	23.3101
	NUDT21	-RNase H	22.4364	22.4364	22.3926	0.0384629	0.0222065
	NUDT21	-RNase H	22.3644	22.3644
	NUDT21	-RNase H	22.3769	22.3769
	FAM171A1	+RNase H	28.5478	28.5478	28.284	0.234971	0.135661
	FAM171A1	+RNase H	28.207	28.207
	FAM171A1	+RNase H	28.0972	28.0972
	FAM171A1	-RNase H	27.2307	27.2307	27.0777	0.160488	0.092658
	FAM171A1	-RNase H	27.0917	27.0917
	FAM171A1	-RNase H	26.9106	26.9106
	FGF13 Rev2	+RNase H	31.2899	31.2899	31.2948	0.122182	0.0705415
	FGF13 Rev2	+RNase H	31.4193	31.4193
	FGF13 Rev2	+RNase H	31.1751	31.1751
	FGF13 Rev2	-RNase H	29.5242	29.5242	29.458	0.0632585	0.0365223
	FGF13 Rev2	-RNase H	29.4516	29.4516
	FGF13 Rev2	-RNase H	29.3981	29.3981
	C12orf57 Rev1	+RNase H	22.3666	22.3666	22.3089	0.0838696	0.0484221
	C12orf57 Rev1	+RNase H	22.2127	22.2127
	C12orf57 Rev1	+RNase H	22.3473	22.3473
	C12orf57 Rev1	-RNase H	20.3298	20.3298	20.282	0.0443462	0.0256033
	C12orf57 Rev1	-RNase H	20.2421	20.2421
	C12orf57 Rev1	-RNase H	20.2741	20.2741
	MT-CO1	+RNase H	20.766	20.766	20.6675	0.104322	0.0602303
	MT-CO1	+RNase H	20.6785	20.6785
	MT-CO1	+RNase H	20.5582	20.5582
	MT-CO1	-RNase H	16.7336	16.7336	16.7616	0.0438672	0.0253268
	MT-CO1	-RNase H	16.8121	16.8121
	MT-CO1	-RNase H	16.739	16.739
				Standard deviation	Standard Error of the Mean
	Gene	Rnase H	Average	SD	SEM	% Methylation	Standard Error of % Methylation
	18S-G1328	(+)Rnase H	18.9821	0.0845645	0.0488233	97.471	3.3536
		(-)Rnase H	18.9452	0.0155077	0.00895338
	18S-A159	(+)Rnase H	19.611	0.103755	0.0599031	95.0087	6.13654
		(-)Rnase H	19.5372	0.123628	0.0713765
	18S-U1445	(+)Rnase H	17.3496	0.0202069	0.0116664	89.6853	1.20746
		(-)Rnase H	17.1925	0.0268979	0.0155295
	28S-psi3818	(+)Rnase H	19.4578	0.323127	0.186557	79.207	11.0091
		(-)Rnase H	19.1215	0.127347	0.073524
	ACTG1	(+)Rnase H	19.2281	0.0356456	0.02058	101.534	2.98217
		(-)Rnase H	19.2501	0.0641558	0.0370404
	ACTB-1	(+)Rnase H	17.8146	0.127182	0.0734284	97.3916	5.46037
		(-)Rnase H	17.7765	0.0587592	0.0339246
	ACTB-2	(+)Rnase H	14.8577	0.0684436	0.0395159	93.7746	2.92437
		(-)Rnase H	14.765	0.037255	0.0215092
	SNCG	(+)Rnase H	20.5988	0.0482727	0.0278703	100.222	2.96682
		(-)Rnase H	20.602	0.0560493	0.0323601
	GUK1	(+)Rnase H	16.707	0.191264	0.110426	95.0286	7.57553
		(-)Rnase H	16.6335	0.304299	0.032143
	NEFM	(+)Rnase H	12.4301	0.0556733	0.032143	94.4579	2.11818
		(-)Rnase H	12.3478	0.00635577	0.00366951
	MIAT	(+)Rnase H	19.5516	0.0761851	0.0439855	94.2441	2.89093
		(-)Rnase H	19.4661	0.00844063	0.0048732
	TPT1	(+)Rnase H	20.1973	0.0337622	0.0194926	88.1524	1.32353
		(-)Rnase H	20.0154	0.0163613	0.0094462
	EIF3F	(+)Rnase H	22.6483	0.11945	0.0689643	82.2832	4.164
		(-)Rnase H	22.367	0.0415033	0.0239619
	RN7SK	(+)Rnase H	21.3441	0.162694	0.0939317	75.0336	5.74626
		(-)Rnase H	20.9297	0.100754	0.0581706
	AZIN1	(+)Rnase H	19.9245	0.41443	0.239271	73.7423	16.1701
		(-)Rnase H	19.4851	0.358447	0.20695
	TKT	(+)Rnase H	19.6788	0.0232198	0.013406	71.6042	1.49529
		(-)Rnase H	19.197	0.0467312	0.0269803
	NUDT21	(+)Rnase H	23.3315	0.0231815	0.0133839	52.164	0.937486
		(-)Rnase H	22.3926	0.0384629	0.0222065
	FAM171A1	(+)Rnase H	28.284	0.234971	0.135661	43.3369	4.93491
		(-)Rnase H	27.0777	0.160488	0.092658
	FGF13 Rev2	(+)Rnase H	31.2948	0.122182	0.0705415	27.9941	1.54137
		(-)Rnase H	29.458	0.0632585	0.0365223
	C12orf57 Rev1	(+)Rnase H	22.3089	0.0838696	0.0484221	24.5389	0.93166
		(-)Rnase H	20.282	0.0443462	0.0256033
	MT-CO1	(+)Rnase H	20.6675	0.104322	0.0602303	6.67094	0.302122
		(-)Rnase H	16.7616	0.0438672	0.0253268
	Gene	% Methylation	Standard Error
	18S-G1328	97.471	3.3536
	18S-A159	95.0087	6.13654
	18S-U1445	89.6853	1.20746
	28S-Ψ3818	79.207	11.0091
	ACTG1	100	2.98217
	ACTB-1	97.3916	5.46037
	ACTB-2	93.7746	2.92437
	SNCG	100	2.96682
	GUK1	95.0286	7.57553
	NEFM	94.4579	2.11818
	MIAT	94.2441	2.89093
	TPT1	88.1524	1.32353
	EIF3F	82.2832	4.164
	RN7SK	75.0336	5.74626
	AZIN1	73.7423	16.1701
	TKT	71.6042	1.49529
	NUDT21	52.164	0.937486
	FAM171A1	43.3369	4.93491
	FGF13	27.9941	1.54137
	C12orf57	24.5389	0.93166
	MT-CO1	6.67094	0.302122
